# Machine Learning–Driven Antigen Selection Reveals Conserved T-Cell Targets for Broad Coronavirus Vaccination

**DOI:** 10.64898/2026.04.02.716054

**Authors:** Lorenzo Federico, Alexandru Odainic, Katrine Persgård Lund, Ingrid Marie Egner, Katrin E Wiese, Lisette A H M Cornelissen, Hassen Kared, Richard Stratford, Sebastian Kapell, Brandon Malone, Marius Gheorghe, Pierre Machart, Raman Siarheyeu, Yuki Tanaka, Trevor Clancy, Kaidre Bendjama, Ludvig A. Munthe

## Abstract

**Background:** Coronavirus outbreaks remain a persistent threat to global health, and vaccines based primarily on spike-specific immune responses are susceptible to antigenic variation. T-cell immunity directed against conserved internal viral proteins may provide a complementary and more variant-tolerant strategy for next-generation coronavirus vaccines.

**Methods:** We combined machine learning–guided antigen prioritization with ex vivo functional immunological validation to identify conserved non-spike T-cell targets across betacoronaviruses. Candidate sequences were screened for immunogenicity using primary human peripheral blood mononuclear cells from healthy donors using intracellular cytokine staining and activation-induced marker assays. Top-ranked conserved regions were incorporated into multiepitope mRNA constructs, and their intracellular expression and HLA class I presentation were confirmed by immunopeptidomics. Immunogenicity was further evaluated *ex vivo* and *in vivo* using mRNA immunization of mice and T-cell FluoroSpot assays.

**Findings:** Across a panel of 97 peptides derived from 19 viral proteins, evolutionary conservation across distinct betacoronavirus taxa was strongly associated with functional T-cell immunogenicity in human donors. Highly conserved peptides elicited significantly stronger and more frequent CD4⁺ and CD8⁺ T-cell responses than taxon-restricted peptides. Multiepitope mRNA constructs encoding conserved regions were efficiently expressed and presented on HLA class I molecules and induced T-cell responses in human PBMCs. In mice, mRNA immunization with conserved multiepitope constructs generated robust interferon-γ– and interleukin-2–producing T-cell responses that exceeded those induced by unconserved control constructs.

**Interpretation:** These results link evolutionary conservation to functional cellular immunogenicity and demonstrate the feasibility of multiepitope mRNA delivery for inducing conserved coronavirus-directed T-cell responses. Although protective efficacy remains to be established, conservation-guided antigen selection represents a scalable strategy for developing T-cell–focused vaccines with broad lineage coverage, supporting pandemic preparedness beyond spike-centered immunity.

**Funding:** The research was supported by CEPI, NEC, University of Oslo and Oslo university hospital.

**Research in context:** *Evidence before this study:* Prior coronavirus vaccine development has focused predominantly on spike protein–directed neutralizing antibodies. While highly effective against matched strains, spike-centered immunity is vulnerable to antigenic drift and lineage-specific escape. Multiple observational and experimental studies have shown that T-cell responses, particularly against internal viral proteins, are more conserved and correlate with reduced disease severity and cross-variant recognition. Epitope prediction algorithms and immunoinformatics approaches have been widely used to nominate candidate T-cell targets; however, systematic functional validation of conserved non-spike antigens across betacoronaviruses in primary human immune systems, combined with antigen presentation data and *in vivo* vaccine testing, has remained limited. Searches of PubMed and bioRxiv up to December 2025 using terms including “coronavirus T-cell vaccine,” “conserved coronavirus epitopes,” “betacoronavirus cross-reactive T cells,” and “mRNA T-cell vaccine” identified studies demonstrating cross-reactive T-cell immunity and computational epitope selection, but few integrated machine-learning–guided antigen prioritization with *ex vivo* human functional screening, immunopeptidomics, and *in vivo* mRNA immunization in a unified workflow.

*Added value of this study:* This study provides an integrated experimental and computational framework for identifying and validating conserved non-spike T-cell antigens across betacoronaviruses. We functionally screened a panel of candidate peptides derived from multiple viral proteins and demonstrated that evolutionary conservation across species is strongly associated with T-cell immunogenicity. We further demonstrate that multiepitope mRNA constructs encoding these top-ranked conserved regions can be intracellularly expressed, presented on HLA class I molecules to induce polyfunctional T-cell responses in primary human PBMCs. Finally, *in vivo* mRNA immunization in mice induces robust interferon-γ and interleukin-2 T-cell responses exceeding those induced by unconserved control constructs. Together, these findings link evolutionary conservation to functional cellular immunogenicity and extend beyond in silico prediction by demonstrating antigen processing, presentation, and immunogenicity across human and murine systems.

*Implications of all the available evidence:* Collectively, the available evidence indicates that T-cell immunity directed toward conserved internal coronavirus proteins represents a complementary and potentially more variant-tolerant axis of vaccine design than spike-only strategies. Our findings suggest that evolutionary conservation can serve as a practical selection principle for prioritizing T-cell antigens with broad lineage coverage and that multiepitope mRNA delivery is a feasible platform for inducing such responses. While direct protection and heterologous challenge studies will be required to establish clinical efficacy, the integration of computational prioritization with functional validation supports a scalable approach to pandemic preparedness that may be applicable to other rapidly evolving viral families.
