## Supplemental Table 2 for "Machine Learning–Driven Antigen Selection Reveals Conserved T-Cell Targets for Broad Coronavirus Vaccination"

### Sheet: T-cell Poly. (B1)
	AIMs					CD8	CD4
Donor ID	CD40L	CD137	IFNG	TNF	Stimulus type	Relative Fraction (%)	Relative Fraction (%)
124	-	+	+	-	B1	0.0734663	0.000964199
124	-	+	-	+	B1	0.395301	0.00737589
124	-	+	+	+	B1	0.0727205	0.00105018
124	+	+	+	+	B1	0.0156629	0.0623546
124	+	+	+	-	B1	0.0119336	0.00319584
124	+	+	-	-	B1	0.00372926	0.0189361
124	-	+	-	-	B1	0.354279	0.00997674
124	+	-	-	-	B1	0	0
124	+	+	-	+	B1	0.029834	0.33701
124	-	-	+	+	B1	0	0.000361
124	+	-	-	+	B1	0.00261048	0.487711
124	-	-	-	+	B1	0.00689912	0.0571037
124	+	-	+	-	B1	0	0.00154246
124	-	-	+	-	B1	0.0335633	0.00233009
124	+	-	+	+	B1	0	0.0100877
138	-	+	+	-	B1	0.0872378	2.78544e-05
138	-	+	-	+	B1	0.0345316	0.0270103
138	-	+	+	+	B1	0.0803315	0.00337629
138	+	+	+	+	B1	0.260987	0.0303022
138	+	+	+	-	B1	0.206826	0
138	+	+	-	-	B1	0.206463	0.0793428
138	-	+	-	-	B1	0.105412	0.0312307
138	+	-	-	-	B1	0	0
138	+	+	-	+	B1	0.0145396	0.428451
138	-	-	+	+	B1	0	0
138	+	-	-	+	B1	0	0.340161
138	-	-	-	+	B1	0.00189015	0.0567216
138	+	-	+	-	B1	0	0
138	-	-	+	-	B1	0.00116317	0
138	+	-	+	+	B1	0.000617935	0.00337629
201	-	+	+	-	B1	0.201233	0.00207823
201	-	+	-	+	B1	0.022688	0.0646669
201	-	+	+	+	B1	0.54961	0.0321885
201	+	+	+	+	B1	0.190843	0.34025
201	+	+	+	-	B1	0.0191862	0
201	+	+	-	-	B1	0	0
201	-	+	-	-	B1	0	0.0444646
201	+	-	-	-	B1	0	0
201	+	+	-	+	B1	0.00933827	0.396314
201	-	-	+	+	B1	0.00345253	0.00478477
201	+	-	-	+	B1	0	0.0570306
201	-	-	-	+	B1	0.00328812	0.0491043
201	+	-	+	-	B1	0	0
201	-	-	+	-	B1	0.000361693	7.92629e-05
201	+	-	+	+	B1	0	0.0090379

### Sheet: T-cell Poly. (B2)
	AIMs					CD8	CD4
Donor ID	CD40L	CD137	IFNG	TNF	Stimulus type	Relative Fraction (%)	Relative Fraction (%)
124	-	+	+	-	B2	0.104862	0
124	-	+	-	+	B2	0.176358	0.00388852
124	-	+	+	+	B2	0.190658	1.80337e-05
124	+	+	+	+	B2	0.0352717	0.0311645
124	+	+	+	-	B2	0.0605338	0.00170362
124	+	+	-	-	B2	0.042898	0.0157795
124	-	+	-	-	B2	0.238322	0.00169066
124	+	-	-	-	B2	0	0
124	+	+	-	+	B2	0.0762631	0.432809
124	-	-	+	+	B2	0	0
124	+	-	-	+	B2	0.00905624	0.476766
124	-	-	-	+	B2	0	0.026487
124	+	-	+	-	B2	0.0514776	0.000338132
124	-	-	+	-	B2	0.0142993	0.00180337
124	+	-	+	+	B2	0	0.00755161
138	-	+	+	-	B2	0.0342801	0.000155276
138	-	+	-	+	B2	0.115083	0.00597016
138	-	+	+	+	B2	0.469393	0.00154491
138	+	+	+	+	B2	0.110186	0.311338
138	+	+	+	-	B2	0.0489716	0.003823
138	+	+	-	-	B2	0.161606	0.0201624
138	-	+	-	-	B2	0	0.00523698
138	+	-	-	-	B2	0	0
138	+	+	-	+	B2	0.0538688	0.466091
138	-	-	+	+	B2	0.00440744	0.000236188
138	+	-	-	+	B2	0.00220372	0.153705
138	-	-	-	+	B2	0	0.0178057
138	+	-	+	-	B2	0	0
138	-	-	+	-	B2	0	0
138	+	-	+	+	B2	0	0.0139304
200	-	+	+	-	B2	0.557091	0.013986
200	-	+	-	+	B2	0.00628343	0.084965
200	-	+	+	+	B2	0.25845	0.0468531
200	+	+	+	+	B2	0.0282161	0.0874126
200	+	+	+	-	B2	0.0648497	0
200	+	+	-	-	B2	0.0116184	0.0104895
200	-	+	-	-	B2	0.0620044	0.611888
200	+	-	-	-	B2	0	0
200	+	+	-	+	B2	0	0.0769231
200	-	-	+	+	B2	0.00264829	0
200	+	-	-	+	B2	0	0
200	-	-	-	+	B2	0	0.034965
200	+	-	+	-	B2	5.64323e-05	0
200	-	-	+	-	B2	0.00870195	0.0325175
200	+	-	+	+	B2	7.97877e-05	0
201	-	+	+	-	B2	0.202678	0.0234558
201	-	+	-	+	B2	0.00360316	0.0262574
201	-	+	+	+	B2	0.613438	0.0995972
201	+	+	+	+	B2	0.10314	0.46932
201	+	+	+	-	B2	0.0100288	0
201	+	+	-	-	B2	0	0.0152956
201	-	+	-	-	B2	0	0.0305912
201	+	-	-	-	B2	0	0
201	+	+	-	+	B2	0	0.107069
201	-	-	+	+	B2	0.0306605	0.0280419
201	+	-	-	+	B2	0.000165145	0
201	-	-	-	+	B2	0.0198924	0.153466
201	+	-	+	-	B2	0	0.00892243
201	-	-	+	-	B2	0.0163944	0.00637316
201	+	-	+	+	B2	0	0.0316109
202	-	+	+	-	B2	0.048145	0.00177552
202	-	+	-	+	B2	0.0901526	0.0532657
202	-	+	+	+	B2	0.762137	0
202	+	+	+	+	B2	0.057283	0.253646
202	+	+	+	-	B2	0.00257774	0
202	+	+	-	-	B2	0	0.00253646
202	-	+	-	-	B2	0	0.0240964
202	+	-	-	-	B2	0	0
202	+	+	-	+	B2	0.00368248	0.587191
202	-	-	+	+	B2	0.0106383	0.00177552
202	+	-	-	+	B2	0	0
202	-	-	-	+	B2	0.0218494	0.0697527
202	+	-	+	-	B2	5.06e-05	0
202	-	-	+	-	B2	0.00338243	0.00177552
202	+	-	+	+	B2	0.000101336	0.00418516
203	-	+	+	-	B2	0.213512	0
203	-	+	-	+	B2	0.00386448	0.139932
203	-	+	+	+	B2	0.286551	0
203	+	+	+	+	B2	0.289643	0.273038
203	+	+	+	-	B2	0.0929793	0
203	+	+	-	-	B2	0.0154579	0
203	-	+	-	-	B2	0.0919745	0
203	+	-	-	-	B2	0	0
203	+	+	-	+	B2	0.000386448	0.0853242
203	-	-	+	+	B2	0.00102409	0.0682594
203	+	-	-	+	B2	0	0.0716724
203	-	-	-	+	B2	0.000946797	0.139932
203	+	-	+	-	B2	0.000143952	0
203	-	-	+	-	B2	0.00307226	0.221843
203	+	-	+	+	B2	0.000444415	0
204	-	+	+	-	B2	0.128956	0.000556275
204	-	+	-	+	B2	0.0100334	0.0106052
204	-	+	+	+	B2	0.476367	0.00500247
204	+	+	+	+	B2	0.298289	0.091187
204	+	+	+	-	B2	0.0471839	0.00167083
204	+	+	-	-	B2	0.00101689	0.0582288
204	-	+	-	-	B2	0.0286086	0.0792391
204	+	-	-	-	B2	0	0.572283
204	+	+	-	+	B2	0.000501668	0.122344
204	-	-	+	+	B2	0.00555902	0
204	+	-	-	+	B2	0	0.0354175
204	-	-	-	+	B2	0.000501668	0.0187232
204	+	-	+	-	B2	0	0.00038419
204	-	-	+	-	B2	0.00298289	0.000556275
204	+	-	+	+	B2	0	0.00380188

### Sheet: T-cell Poly. (B3)
	AIMs					CD8	CD4
Donor ID	CD40L	CD137	IFNG	TNF	Stimulus type	Relative Fraction (%)	Relative Fraction (%)
206	-	+	+	-	B3	0.149959	0.000396668
206	-	+	-	+	B3	0.0110386	0.042645
206	-	+	+	+	B3	0.0803746	0.00220951
206	+	+	+	+	B3	0.289031	0.0887215
206	+	+	+	-	B3	0.184744	0.00187759
206	+	+	-	-	B3	0.133705	0.0485584
206	-	+	-	-	B3	0.128737	0.0254662
206	+	-	-	-	B3	0	0
206	+	+	-	+	B3	0.0210699	0.563277
206	-	-	+	+	B3	0.000165579	0.000496374
206	+	-	-	+	B3	0	0.179126
206	-	-	-	+	B3	0.000579525	0.0407027
206	+	-	+	-	B3	0	0
206	-	-	+	-	B3	0.000510534	4.83425e-05
206	+	-	+	+	B3	8.4721e-05	0.00647445
207	-	+	+	-	B3	0.153523	0
207	-	+	-	+	B3	0.0938198	0.0201459
207	-	+	+	+	B3	0.0852908	0.0138937
207	+	+	+	+	B3	0	0.437652
207	+	+	+	-	B3	0.055439	0
207	+	+	-	-	B3	0	0.0173671
207	-	+	-	-	B3	0.6013	0.215353
207	+	-	-	-	B3	0	0
207	+	+	-	+	B3	0	0.142411
207	-	-	+	+	B3	0.00209815	0.00451546
207	+	-	-	+	B3	0	0.0625217
207	-	-	-	+	B3	0	0.0236193
207	+	-	+	-	B3	0.00852908	0
207	-	-	+	-	B3	0	0.0138937
207	+	-	+	+	B3	0	0.048628
208	-	+	+	-	B3	0	0.00144924
208	-	+	-	+	B3	0.551959	0.0454957
208	-	+	+	+	B3	0.183841	0.0112316
208	+	+	+	+	B3	0	0.428198
208	+	+	+	-	B3	0	0.00155276
208	+	+	-	-	B3	0	0.00931653
208	-	+	-	-	B3	0.240172	0.0103517
208	+	-	-	-	B3	0	0
208	+	+	-	+	B3	0.0196504	0.445382
208	-	-	+	+	B3	0	0.000905774
208	+	-	-	+	B3	0	0.0230325
208	-	-	-	+	B3	0.00275106	0.0201341
208	+	-	+	-	B3	0.000404362	0
208	-	-	+	-	B3	0.00122269	0
208	+	-	+	+	B3	0	0.00294998
209	-	+	+	-	B3	0.0417959	0.000742926
209	-	+	-	+	B3	0.0124339	0.0272955
209	-	+	+	+	B3	0.856141	0.00647816
209	+	+	+	+	B3	0.0678621	0.288036
209	+	+	+	-	B3	0.00104864	0.00355797
209	+	+	-	-	B3	0	0.0217727
209	-	+	-	-	B3	0	0.0223037
209	+	-	-	-	B3	0	0
209	+	+	-	+	B3	0.000149806	0.522225
209	-	-	+	+	B3	0.010037	0.00191175
209	+	-	-	+	B3	0	0.0587331
209	-	-	-	+	B3	0.00575255	0.0380225
209	+	-	+	-	B3	0	0.0026552
209	-	-	+	-	B3	0.00477881	0.000636718
209	+	-	+	+	B3	0	0.0056285
210	-	+	+	-	B3	0.159577	0.000120512
210	-	+	-	+	B3	0.0324076	0.0887157
210	-	+	+	+	B3	0.255569	0.00385459
210	+	+	+	+	B3	0.161382	0.0670128
210	+	+	+	-	B3	0.047914	8.99386e-05
210	+	+	-	-	B3	0.0324076	0.0684215
210	-	+	-	-	B3	0.299463	0.0520127
210	+	-	-	-	B3	0	0
210	+	+	-	+	B3	0.0090249	0.594973
210	-	-	+	+	B3	0	0.000278639
210	+	-	-	+	B3	0.00225623	0.0867033
210	-	-	-	+	B3	0	0.036347
210	+	-	+	-	B3	0	0
210	-	-	+	-	B3	0	0
210	+	-	+	+	B3	0	0.0014706
211	-	+	+	-	B3	0.269542	0.00268528
211	-	+	-	+	B3	0.137017	0.0914999
211	-	+	+	+	B3	0.0808625	0.0160459
211	+	+	+	+	B3	0.05885	0.152539
211	+	+	+	-	B3	0.0242588	0.00563069
211	+	+	-	-	B3	0.0786164	0.114375
211	-	+	-	-	B3	0.269542	0.0829977
211	+	-	-	-	B3	0.0157233	0.0708517
211	+	+	-	+	B3	0.0606469	0.343428
211	-	-	+	+	B3	0.0049416	0.00172068
211	+	-	-	+	B3	0	0.0765198
211	-	-	-	+	B3	0	0.0311748
211	+	-	+	-	B3	0	0.00162453
211	-	-	+	-	B3	0	0.000404867
211	+	-	+	+	B3	0	0.00850221
212	-	+	+	-	B3	0.0894951	0.00011254
212	-	+	-	+	B3	0.0518455	0.134078
212	-	+	+	+	B3	0.134551	0.00646342
212	+	+	+	+	B3	0.0129614	0.0439132
212	+	+	+	-	B3	0.00320948	0.000282489
212	+	+	-	-	B3	0.0382669	0.096381
212	-	+	-	-	B3	0.65424	0.116342
212	+	-	-	-	B3	0	0
212	+	+	-	+	B3	0.0154302	0.362446
212	-	-	+	+	B3	0	0.000836442
212	+	-	-	+	B3	0	0.131264
212	-	-	-	+	B3	0	0.103548
212	+	-	+	-	B3	0	4.75251e-06
212	-	-	+	-	B3	0	0
212	+	-	+	+	B3	0	0.00432897
213	-	+	+	-	B3	0.293768	0.0122261
213	-	+	-	+	B3	0	0.143341
213	-	+	+	+	B3	0.536594	0.0122261
213	+	+	+	+	B3	0.0679232	0.12732
213	+	+	+	-	B3	0.0509424	0
213	+	+	-	-	B3	0.00509424	0
213	-	+	-	-	B3	0	0.0716704
213	+	-	-	-	B3	0.0120564	0
213	+	+	-	+	B3	0	0.451102
213	-	-	+	+	B3	0	0.00268553
213	+	-	-	+	B3	0	0.126477
213	-	-	-	+	B3	0.020377	0.0337272
213	+	-	+	-	B3	0	0.006522
213	-	-	+	-	B3	0.013245	0.00207844
213	+	-	+	+	B3	0	0.0106241
214	-	+	+	-	B3	0.345748	0.00238329
214	-	+	-	+	B3	0.00474558	0.105752
214	-	+	+	+	B3	0.0508843	0.0653059
214	+	+	+	+	B3	0.0315705	0.398675
214	+	+	+	-	B3	0.071568	0.00460031
214	+	+	-	-	B3	0.0356128	0.00665105
214	-	+	-	-	B3	0.458043	0.0421233
214	+	-	-	-	B3	0	0
214	+	+	-	+	B3	0.00167245	0.199846
214	-	-	+	+	B3	6.53301e-05	0.0273432
214	+	-	-	+	B3	0	0.0433427
214	-	-	-	+	B3	0	0.0667691
214	+	-	+	-	B3	0	0
214	-	-	+	-	B3	5.76996e-05	0.000258652
214	+	-	+	+	B3	3.26128e-05	0.0369503

### Sheet: T-cell Poly. (Peptivator)
	AIMs					CD8	CD4
Donor ID	CD40L	CD137	IFNG	TNF	Stimulus type	Relative Fraction (%)	Relative Fraction (%)
124	-	+	+	-	Peptiv.	0	0.000953097
124	-	+	-	+	Peptiv.	0	0.00908798
124	-	+	+	+	Peptiv.	0	0.00523532
124	+	+	+	+	Peptiv.	0.177734	0.598169
124	+	+	+	-	Peptiv.	0	0.00542326
124	+	+	-	-	Peptiv.	0	0.00402717
124	-	+	-	-	Peptiv.	0.407914	0.00402717
124	+	-	-	-	Peptiv.	0.0203957	0
124	+	+	-	+	Peptiv.	0.0815827	0.203909
124	-	-	+	+	Peptiv.	0.0450307	0.00412114
124	+	-	-	+	Peptiv.	0.043705	0.0885977
124	-	-	-	+	Peptiv.	0.122374	0.00885977
124	+	-	+	-	Peptiv.	0.01502	0.000187935
124	-	-	+	-	Peptiv.	0.0541942	0.000134239
124	+	-	+	+	Peptiv.	0.0320503	0.0672672
138	-	+	+	-	Peptiv.	0.0724174	0.000304151
138	-	+	-	+	Peptiv.	0	0.00695982
138	-	+	+	+	Peptiv.	0.448431	0.00129689
138	+	+	+	+	Peptiv.	0	0.272532
138	+	+	+	-	Peptiv.	0	0.00302607
138	+	+	-	-	Peptiv.	0	0.0189902
138	-	+	-	-	Peptiv.	0.376014	0.00756519
138	+	-	-	-	Peptiv.	0.0167117	0
138	+	+	-	+	Peptiv.	0	0.295814
138	-	-	+	+	Peptiv.	0.039494	0.000494053
138	+	-	-	+	Peptiv.	0	0.307702
138	-	-	-	+	Peptiv.	0.0125338	0.0161185
138	+	-	+	-	Peptiv.	0	0.00143739
138	-	-	+	-	Peptiv.	0.0321701	7.39536e-05
138	+	-	+	+	Peptiv.	0.00222823	0.0676853
201	-	+	+	-	Peptiv.	0.191914	0.00931074
201	-	+	-	+	Peptiv.	0.0295836	0.0198662
201	-	+	+	+	Peptiv.	0.468482	0.0148911
201	+	+	+	+	Peptiv.	0.194948	0.520148
201	+	+	+	-	Peptiv.	0.0108473	0.0123048
201	+	+	-	-	Peptiv.	0.000455132	0.0244142
201	-	+	-	-	Peptiv.	0.0972465	0.0531532
201	+	-	-	-	Peptiv.	0	0
201	+	+	-	+	Peptiv.	0.00373208	0.274695
201	-	-	+	+	Peptiv.	0.00141091	0.00263241
201	+	-	-	+	Peptiv.	0	0.0390627
201	-	-	-	+	Peptiv.	0.000606842	0.0155414
201	+	-	+	-	Peptiv.	0	0.000560271
201	-	-	+	-	Peptiv.	0.000773724	0.00105818
201	+	-	+	+	Peptiv.	0	0.0123617
202	-	+	+	-	Peptiv.	0.181647	0.00202476
202	-	+	-	+	Peptiv.	0.353857	0.0217627
202	-	+	+	+	Peptiv.	0	0.0052389
202	+	+	+	+	Peptiv.	0	0.47405
202	+	+	+	-	Peptiv.	0	0.00798579
202	+	+	-	-	Peptiv.	0	0.00764597
202	-	+	-	-	Peptiv.	0.442321	0.0196813
202	+	-	-	-	Peptiv.	0	0
202	+	+	-	+	Peptiv.	0	0.371254
202	-	-	+	+	Peptiv.	0.00554376	0.00119291
202	+	-	-	+	Peptiv.	0	0.0606014
202	-	-	-	+	Peptiv.	0.00707714	0.011299
202	+	-	+	-	Peptiv.	0	0
202	-	-	+	-	Peptiv.	0.00955414	0.000396457
202	+	-	+	+	Peptiv.	0	0.0168669
203	-	+	+	-	Peptiv.	0.702368	0.0130426
203	-	+	-	+	Peptiv.	0	0.0151176
203	-	+	+	+	Peptiv.	0.21195	0.026531
203	+	+	+	+	Peptiv.	0	0.686917
203	+	+	+	-	Peptiv.	0.00338219	0.0138405
203	+	+	-	-	Peptiv.	0	0.012598
203	-	+	-	-	Peptiv.	0	0.0358459
203	+	-	-	-	Peptiv.	0	0
203	+	+	-	+	Peptiv.	0	0.117668
203	-	-	+	+	Peptiv.	0.0124014	0.00426722
203	+	-	-	+	Peptiv.	0	0.029482
203	-	-	-	+	Peptiv.	0.0180383	0.00989659
203	+	-	+	-	Peptiv.	0	0.0018962
203	-	-	+	-	Peptiv.	0.0518602	0.00227284
203	+	-	+	+	Peptiv.	0	0.0306249
204	-	+	+	-	Peptiv.	0.183338	0.000752475
204	-	+	-	+	Peptiv.	0.0289836	0.0161723
204	-	+	+	+	Peptiv.	0.220185	0.019765
204	+	+	+	+	Peptiv.	0.11571	0.602145
204	+	+	+	-	Peptiv.	0.00289836	0.00325743
204	+	+	-	-	Peptiv.	0	0.00765768
204	-	+	-	-	Peptiv.	0.43363	0.00274666
204	+	-	-	-	Peptiv.	0	0
204	+	+	-	+	Peptiv.	0.00649321	0.118875
204	-	-	+	+	Peptiv.	0.00143794	0.0106377
204	+	-	-	+	Peptiv.	0	0.0860254
204	-	-	-	+	Peptiv.	0.00516761	0.0294991
204	+	-	+	-	Peptiv.	0	0.000900904
204	-	-	+	-	Peptiv.	0.00143794	0.000617669
204	+	-	+	+	Peptiv.	0.000718972	0.100948
205	-	+	+	-	Peptiv.	0.0748892	0.000238482
205	-	+	-	+	Peptiv.	0.11919	0.012499
205	-	+	+	+	Peptiv.	0.0597708	0.00186236
205	+	+	+	+	Peptiv.	0.0733422	0.340974
205	+	+	+	-	Peptiv.	0.00703185	0.00172487
205	+	+	-	-	Peptiv.	0.0632867	0.0179986
205	-	+	-	-	Peptiv.	0.444765	0
205	+	-	-	-	Peptiv.	0.00703185	0
205	+	+	-	+	Peptiv.	0.121124	0.506461
205	-	-	+	+	Peptiv.	0.00263695	0.00038747
205	+	-	-	+	Peptiv.	0.00386752	0.0947427
205	-	-	-	+	Peptiv.	0.0223613	0.00987424
205	+	-	+	-	Peptiv.	0	0.000249981
205	-	-	+	-	Peptiv.	0.000316433	0.000100992
205	+	-	+	+	Peptiv.	0.000386752	0.0128865
205	-	+	+	-	Peptiv.	0.013987	0
205	-	+	-	+	Peptiv.	0.1844	0.00894935
205	-	+	+	+	Peptiv.	0.106758	0
205	+	+	+	+	Peptiv.	0.245772	0
205	+	+	+	-	Peptiv.	0.00950546	0
205	+	+	-	-	Peptiv.	0.0011418	0.195096
205	-	+	-	-	Peptiv.	0.0313994	0.13424
205	+	-	-	-	Peptiv.	0	0.502953
205	+	+	-	+	Peptiv.	0.359095	0.081618
205	-	-	+	+	Peptiv.	0.00313994	0
205	+	-	-	+	Peptiv.	0.00342539	0.0345445
205	-	-	-	+	Peptiv.	0.0382502	0.0425989
205	+	-	+	-	Peptiv.	0.000188682	0
205	-	-	+	-	Peptiv.	0.00105245	0
205	+	-	+	+	Peptiv.	0.00188397	0

### Sheet: T-cell Poly. (Constructs)
	AIMs						CD8	CD4
Donor ID	CD40L	CD137	IFNG	TNF	Stimulus type	[Concentration, per mL]	Relative Fraction (%)	Relative Fraction (%)
208	+	-	-	-	T5	1μg	3.42079	0.479848
208	-	+	-	-	T5	1μg	59.6649	8.85874
208	+	+	-	-	T5	1μg	2.30704	9.59696
208	-	-	-	+	T5	1μg	6.36426	5.53671
208	+	-	-	+	T5	1μg	0.239455	6.27494
208	-	+	-	+	T5	1μg	22.2749	2.21468
208	+	+	-	+	T5	1μg	1.67062	62.7494
208	-	-	+	-	T5	1μg	0	0
208	+	-	+	-	T5	1μg	0	0
208	-	+	+	-	T5	1μg	1.1933	0
208	+	+	+	-	T5	1μg	0.239455	0.241401
208	-	-	+	+	T5	1μg	0	0.0978152
208	+	-	+	+	T5	1μg	0	0.295291
208	-	+	+	+	T5	1μg	2.62526	0.701317
208	+	+	+	+	T5	1μg	0	2.95291
208	+	-	-	-	T5	10μg	1.42018	2.7873
208	-	+	-	-	T5	10μg	66.1117	2.30528
208	+	+	-	-	T5	10μg	3.81978	6.70628
208	-	-	-	+	T5	10μg	3.91773	2.72442
208	+	-	-	+	T5	10μg	0	2.72442
208	-	+	-	+	T5	10μg	15.6709	0.209571
208	+	+	-	+	T5	10μg	2.25269	48.6205
208	-	-	+	-	T5	10μg	0	0
208	+	-	+	-	T5	10μg	0	0.0827806
208	-	+	+	-	T5	10μg	1.22429	0.0360462
208	+	+	+	-	T5	10μg	0	0.660987
208	-	-	+	+	T5	10μg	0	0.0720925
208	+	-	+	+	T5	10μg	0	1.04786
208	-	+	+	+	T5	10μg	5.58276	1.00594
208	+	+	+	+	T5	10μg	0	31.0165
208	+	-	-	-	T5	0.1μg	3.00352	8.95328
208	-	+	-	-	T5	0.1μg	51.4889	5.42623
208	+	+	-	-	T5	0.1μg	0	16.2787
208	-	-	-	+	T5	0.1μg	21.4537	10.8525
208	+	-	-	+	T5	0.1μg	0	0
208	-	+	-	+	T5	0.1μg	12.8722	0
208	+	+	-	+	T5	0.1μg	3.00352	0
208	-	-	+	-	T5	0.1μg	0	0
208	+	-	+	-	T5	0.1μg	0	0
208	-	+	+	-	T5	0.1μg	2.65597	1.0961
208	+	+	+	-	T5	0.1μg	0.802368	3.13093
208	-	-	+	+	T5	0.1μg	0	0
208	+	-	+	+	T5	0.1μg	0	0
208	-	+	+	+	T5	0.1μg	4.71981	0
208	+	+	+	+	T5	0.1μg	0	0
208	+	-	-	-	T4	1μg	0	2.39322
208	-	+	-	-	T4	1μg	29.2056	2.33485
208	+	+	-	-	T4	1μg	0	4.02762
208	-	-	-	+	T4	1μg	21.028	7.58827
208	+	-	-	+	T4	1μg	0	5.25342
208	-	+	-	+	T4	1μg	38.5514	0.583713
208	+	+	-	+	T4	1μg	0	46.6971
208	-	-	+	-	T4	1μg	0	0
208	+	-	+	-	T4	1μg	0	0
208	-	+	+	-	T4	1μg	4.96495	0
208	+	+	+	-	T4	1μg	0	0
208	-	-	+	+	T4	1μg	4.6729	0.243408
208	+	-	+	+	T4	1μg	0	0
208	-	+	+	+	T4	1μg	0.584112	1.69277
208	+	+	+	+	T4	1μg	0.992991	29.1857
208	+	-	-	-	T4	10μg	4.95326	2.39088
208	-	+	-	-	T4	10μg	35.1522	4.46298
208	+	+	-	-	T4	10μg	0	4.11231
208	-	-	-	+	T4	10μg	25.8848	9.24474
208	+	-	-	+	T4	10μg	0	5.41933
208	-	+	-	+	T4	10μg	29.0805	1.27514
208	+	+	-	+	T4	10μg	0	54.8309
208	-	-	+	-	T4	10μg	0	0
208	+	-	+	-	T4	10μg	0	0
208	-	+	+	-	T4	10μg	0	0.157479
208	+	+	+	-	T4	10μg	0	0.157479
208	-	-	+	+	T4	10μg	0	0.157479
208	+	-	+	+	T4	10μg	0	0.226337
208	-	+	+	+	T4	10μg	4.15435	0.98823
208	+	+	+	+	T4	10μg	0.774946	16.5768
208	+	-	-	-	T4	0.1μg	0.440606	4.46592
208	-	+	-	-	T4	0.1μg	30.8424	5.41323
208	+	+	-	-	T4	0.1μg	2.41452	3.24794
208	-	-	-	+	T4	0.1μg	18.5055	8.11985
208	+	-	-	+	T4	0.1μg	0	2.70662
208	-	+	-	+	T4	0.1μg	44.9418	6.76654
208	+	+	-	+	T4	0.1μg	2.41452	47.3658
208	-	-	+	-	T4	0.1μg	0	0
208	+	-	+	-	T4	0.1μg	0	0
208	-	+	+	-	T4	0.1μg	0	0
208	+	+	+	-	T4	0.1μg	0	0
208	-	-	+	+	T4	0.1μg	0	0
208	+	-	+	+	T4	0.1μg	0	0.125858
208	-	+	+	+	T4	0.1μg	0.440606	1.48864
208	+	+	+	+	T4	0.1μg	0	20.2996
210	+	-	-	-	T5	1μg	0	9.49599
210	-	+	-	-	T5	1μg	69.0208	7.19393
210	+	+	-	-	T5	1μg	4.47703	10.647
210	-	-	-	+	T5	1μg	0	0
210	+	-	-	+	T5	1μg	0	3.45309
210	-	+	-	+	T5	1μg	10.2599	0
210	+	+	-	+	T5	1μg	6.80135	33.6676
210	-	-	+	-	T5	1μg	0	0.058127
210	+	-	+	-	T5	1μg	0	0.058127
210	-	+	+	-	T5	1μg	6.71554	0.232796
210	+	+	+	-	T5	1μg	0	0.805721
210	-	-	+	+	T5	1μg	1.33378	0.288333
210	+	-	+	+	T5	1μg	0	1.98553
210	-	+	+	+	T5	1μg	1.39161	1.8992
210	+	+	+	+	T5	1μg	0	30.2145
210	+	-	-	-	T5	10μg	1.42319	7.37817
210	-	+	-	-	T5	10μg	72.7411	3.68908
210	+	+	-	-	T5	10μg	0.790664	7.99302
210	-	-	-	+	T5	10μg	0	0
210	+	-	-	+	T5	10μg	0	10.4524
210	-	+	-	+	T5	10μg	16.6039	2.45939
210	+	+	-	+	T5	10μg	2.2866	41.1948
210	-	-	+	-	T5	10μg	0	0.166316
210	+	-	+	-	T5	10μg	0	0
210	-	+	+	-	T5	10μg	0	0.166316
210	+	+	+	-	T5	10μg	0	0.584105
210	-	-	+	+	T5	10μg	0	0.953628
210	+	-	+	+	T5	10μg	0	2.64384
210	-	+	+	+	T5	10μg	3.86793	2.33642
210	+	+	+	+	T5	10μg	2.2866	19.9825
210	+	-	-	-	T5	0.1μg	0	16.368
210	-	+	-	-	T5	0.1μg	59.9504	4.58304
210	+	+	-	-	T5	0.1μg	0	11.785
210	-	-	-	+	T5	0.1μg	0	0
210	+	-	-	+	T5	0.1μg	0	9.8208
210	-	+	-	+	T5	0.1μg	25.8877	0
210	+	+	-	+	T5	0.1μg	5.30289	13.0944
210	-	-	+	-	T5	0.1μg	0	0.504789
210	+	-	+	-	T5	0.1μg	0	0.378428
210	-	+	+	-	T5	0.1μg	7.08505	0.252722
210	+	+	+	-	T5	0.1μg	0	0.851136
210	-	-	+	+	T5	0.1μg	1.77399	0.721502
210	+	-	+	+	T5	0.1μg	0	4.58304
210	-	+	+	+	T5	0.1μg	0	2.35699
210	+	+	+	+	T5	0.1μg	0	34.7002
210	+	-	-	-	T4	1μg	0	3.95774
210	-	+	-	-	T4	1μg	37.0456	7.58568
210	+	+	-	-	T4	1μg	3.73698	14.6766
210	-	-	-	+	T4	1μg	18.5228	0
210	+	-	-	+	T4	1μg	3.73698	8.74002
210	-	+	-	+	T4	1μg	17.1336	7.58568
210	+	+	-	+	T4	1μg	4.30655	44.1948
210	-	-	+	-	T4	1μg	3.73698	0.165071
210	+	-	+	-	T4	1μg	0	0
210	-	+	+	-	T4	1μg	3.73698	0.0494718
210	+	+	+	-	T4	1μg	3.73698	0.41309
210	-	-	+	+	T4	1μg	0	0.214378
210	+	-	+	+	T4	1μg	0	1.48415
210	-	+	+	+	T4	1μg	4.30655	0.54419
210	+	+	+	+	T4	1μg	0	10.3891
210	+	-	-	-	T4	10μg	0	5.23698
210	-	+	-	-	T4	10μg	63.3268	7.36008
210	+	+	-	-	T4	10μg	1.82944	7.92624
210	-	-	-	+	T4	10μg	16.8871	3.25542
210	+	-	-	+	T4	10μg	0	13.4463
210	-	+	-	+	T4	10μg	2.81452	9.48318
210	+	+	-	+	T4	10μg	2.85674	39.3481
210	-	-	+	-	T4	10μg	0	0.226606
210	+	-	+	-	T4	10μg	0	0.0860563
210	-	+	+	-	T4	10μg	3.79961	0
210	+	+	+	-	T4	10μg	5.62905	0.312096
210	-	-	+	+	T4	10μg	0	0.113232
210	+	-	+	+	T4	10μg	0	2.26464
210	-	+	+	+	T4	10μg	2.85674	1.03324
210	+	+	+	+	T4	10μg	0	9.9078
210	+	-	-	-	T4	0.1μg	0	4.42457
210	-	+	-	-	T4	0.1μg	30.5064	11.7989
210	+	+	-	-	T4	0.1μg	4.58816	13.2737
210	-	-	-	+	T4	0.1μg	36.6077	3.83463
210	+	-	-	+	T4	0.1μg	4.58816	17.1083
210	-	+	-	+	T4	0.1μg	14.0329	12.0938
210	+	+	-	+	T4	0.1μg	0	36.5764
210	-	-	+	-	T4	0.1μg	4.58816	0.324763
210	+	-	+	-	T4	0.1μg	0	0.061944
210	-	+	+	-	T4	0.1μg	4.58816	0
210	+	+	+	-	T4	0.1μg	0	0.502926
210	-	-	+	+	T4	0.1μg	0	0
210	+	-	+	+	T4	0.1μg	0	0
210	-	+	+	+	T4	0.1μg	0.500305	0
210	+	+	+	+	T4	0.1μg	0	0
215	+	-	-	-	T5	1μg	0	0
215	-	+	-	-	T5	1μg	0	5.37797
215	+	+	-	-	T5	1μg	0	1.34449
215	-	-	-	+	T5	1μg	14.6561	13.4449
215	+	-	-	+	T5	1μg	11.1048	14.7894
215	-	+	-	+	T5	1μg	11.274	12.1004
215	+	+	-	+	T5	1μg	0	23.5286
215	-	-	+	-	T5	1μg	0	0.840308
215	+	-	+	-	T5	1μg	0	1.48903
215	-	+	+	-	T5	1μg	0	0.194951
215	+	+	+	-	T5	1μg	0	9.07533
215	-	-	+	+	T5	1μg	0	0
215	+	-	+	+	T5	1μg	0	0
215	-	+	+	+	T5	1μg	62.9651	11.0921
215	+	+	+	+	T5	1μg	0	6.72246
215	+	-	-	-	T5	10μg	0	0.115968
215	-	+	-	-	T5	10μg	31.1948	8.11773
215	+	+	-	-	T5	10μg	0	0
215	-	-	-	+	T5	10μg	3.32744	33.6306
215	+	-	-	+	T5	10μg	0	4.17483
215	-	+	-	+	T5	10μg	5.82302	6.49418
215	+	+	-	+	T5	10μg	0	23.1935
215	-	-	+	-	T5	10μg	0	0.82337
215	+	-	+	-	T5	10μg	0	1.04719
215	-	+	+	-	T5	10μg	6.86285	0.600712
215	+	+	+	-	T5	10μg	0	2.66725
215	-	-	+	+	T5	10μg	0	0.579838
215	+	-	+	+	T5	10μg	0	0
215	-	+	+	+	T5	10μg	52.7919	8.11773
215	+	+	+	+	T5	10μg	0	10.4371
215	+	-	-	-	T5	0.1μg	0.678104	1.15309
215	-	+	-	-	T5	0.1μg	54.2483	19.2182
215	+	+	-	-	T5	0.1μg	0	4.99673
215	-	-	-	+	T5	0.1μg	5.42483	38.4364
215	+	-	-	+	T5	0.1μg	0	4.228
215	-	+	-	+	T5	0.1μg	0.678104	2.30618
215	+	+	-	+	T5	0.1μg	4.27884	19.2182
215	-	-	+	-	T5	0.1μg	0	0.776415
215	+	-	+	-	T5	0.1μg	0	0
215	-	+	+	-	T5	0.1μg	0	3.9013
215	+	+	+	-	T5	0.1μg	0	4.228
215	-	-	+	+	T5	0.1μg	4.27884	1.15309
215	+	-	+	+	T5	0.1μg	0	0
215	-	+	+	+	T5	0.1μg	30.413	0.384364
215	+	+	+	+	T5	0.1μg	0	0
215	+	-	-	-	T4	1μg	0	4.02504
215	-	+	-	-	T4	1μg	7.13135	3.3542
215	+	+	-	-	T4	1μg	0	9.839
215	-	-	-	+	T4	1μg	3.75738	3.13059
215	+	-	-	+	T4	1μg	0	4.69589
215	-	+	-	+	T4	1μg	26.3017	8.2737
215	+	+	-	+	T4	1μg	1.15022	43.1574
215	-	-	+	-	T4	1μg	0	0
215	+	-	+	-	T4	1μg	0	0.33542
215	-	+	+	-	T4	1μg	4.60087	0
215	+	+	+	-	T4	1μg	0	0.223614
215	-	-	+	+	T4	1μg	1.15022	0.15653
215	+	-	+	+	T4	1μg	0	0
215	-	+	+	+	T4	1μg	50.1572	1.11807
215	+	+	+	+	T4	1μg	5.75109	21.6905
215	+	-	-	-	T4	10μg	0	0
215	-	+	-	-	T4	10μg	10.0281	1.7049
215	+	+	-	-	T4	10μg	0	4.64972
215	-	-	-	+	T4	10μg	0.852249	4.64972
215	+	-	-	+	T4	10μg	0	1.54991
215	-	+	-	+	T4	10μg	11.7326	4.33974
215	+	+	-	+	T4	10μg	0.99429	39.3676
215	-	-	+	-	T4	10μg	0.99429	0.728456
215	+	-	+	-	T4	10μg	0	0
215	-	+	+	-	T4	10μg	0	0
215	+	+	+	-	T4	10μg	0	1.6119
215	-	-	+	+	T4	10μg	0	0.0154991
215	+	-	+	+	T4	10μg	0	0.619963
215	-	+	+	+	T4	10μg	68.2964	2.47985
215	+	+	+	+	T4	10μg	7.10207	38.2827
215	+	-	-	-	T4	0.1μg	1.43135	8.98588
215	-	+	-	-	T4	0.1μg	9.44693	7.06033
215	+	+	-	-	T4	0.1μg	3.72152	14.7625
215	-	-	-	+	T4	0.1μg	25.4781	7.70218
215	+	-	-	+	T4	0.1μg	0	3.20924
215	-	+	-	+	T4	0.1μg	13.1684	5.77664
215	+	+	-	+	T4	0.1μg	3.72152	34.018
215	-	-	+	-	T4	0.1μg	1.89225	0
215	+	-	+	-	T4	0.1μg	0	0
215	-	+	+	-	T4	0.1μg	3.72152	0
215	+	+	+	-	T4	0.1μg	0	0
215	-	-	+	+	T4	0.1μg	0	0.513479
215	+	-	+	+	T4	0.1μg	0	2.56739
215	-	+	+	+	T4	0.1μg	35.5262	0
215	+	+	+	+	T4	0.1μg	1.89225	15.4044
